# WNT inhibition primes the transcriptional landscape of mesoderm to initiate a phased ventricular cardiomyocyte specification programme

**DOI:** 10.1101/2025.11.11.687613

**Authors:** V Velecela, A Bassil, E Fawcett, E Smith, D Konstantopoulos, F Salmén, AS Bernardo, S Hoppler

## Abstract

**Background and Aims:** Cardiac reprogramming holds promise for treating ischemic heart diseases and advancing personalised medicine, but current approaches do not yet reliably generate human functional, homogeneous cardiomyocyte cultures. This limited success likely reflects our incomplete understanding of hierarchical transcriptional programmes guiding cardiomyocyte specification. Here, we modelled cardiomyocyte differentiation aiming to uncover gene regulatory networks (GRNs) guiding early human ventricular cardiomyocyte development. Our study focused on defining how inhibition of WNT signalling remodels the transcriptional landscape underlying human cardiomyocyte differentiation, since both *in vivo* cardiac development and *in vitro* cardiomyocyte differentiation protocols require WNT inhibition.

**Methods:** We modelled left ventricular cardiomyocyte differentiation from human pluripotent stem cells and experimentally manipulated WNT signalling to uncover transcriptional responses using single-cell RNA sequencing. Bioinformatics analysis defined cell identities, reconstructed differentiation trajectories, and inferred WNT inhibition-dependent gene expression and regulatory networks driving cardiomyocyte specification.

**Results:** We found that WNT inhibition (WNTi) decisively redirects mesoderm cells towards a cardiomyocyte progenitor fate, expanding their numbers while limiting alternative trajectories. GRN inference revealed both WNTi-dependent and -independent programmes and a hierarchical cascade of transcription factors driving the mesoderm-to-cardiomyocyte progenitor transition. Notably, *MEIS2* emerged as a central WNTi-independent regulator, while WNTi-responsive networks featured early (*ISL1*, *PBX3*, *TBX5* and *KLF1*) and late (MEF2-related genes, GATA-related genes, *PBX1*, *CREM*, *FOXP1* and *NKX3*-1) factors. Mesodermal GRNs were primed for cardiomyocyte specification in WNTi-treated cultures but, in the absence of WNTi, mesodermal GRNs remained ambiguous, activating *ISL1* and *PBX3* but failing to establish cardiomyocyte commitment and subsequent differentiation into contractile cells.

**Conclusion:** This work provides the first comprehensive dissection of WNTi-dependent and -independent regulatory hierarchies guiding human ventricular cardiomyocyte specification and highlights new transcriptional players which could improve cardiac reprogramming efficiency and fidelity.

**Translational Perspective:** Deciphering the transcriptional programmes that drive early cardiomyocyte specification has clear translational potential for regenerative therapies and cardiac reprogramming. By modelling left ventricular cardiomyocyte differentiation from hPSCs, our study highlights how inhibition of WNT signalling promotes ventricular cardiomyocyte progenitor commitment while restricting alternative fates. The discovery of both WNTi-dependent and -independent transcriptional activators, including some not previously linked to cardiomyocyte development, provides new insights for improving the efficiency and fidelity of direct cardiac reprogramming. Importantly, these TF candidates may also guide the development of targeted therapies for ischemic heart disease and inform personalised approaches for repairing and regenerating damaged myocardium.
