## Supplemental Tables for "WNT inhibition primes the transcriptional landscape of mesoderm to initiate a phased ventricular cardiomyocyte specification programme": Table_S8_GRN_combined_summary.xlsx

### Sheet: Cl1_final_table_combined
source	target	origin	importance	Normalized_importance	source_gene_count	target_gene_count	source_activity_score	target_activity_score	source_sign	line_thickness	arrow_size
FOXC2	EOMES	48i	7.83831	0.206457	91	17	8.69002	12.7955	+	2.32017	0.580042
EOMES	FOXC2	48i	9.8055	0.177588	17	91	12.7955	8.69002	+	2.53414	0.633534
NKX3-1	FOXP1	48i	4.78968	0.284917	48	12	11.185	16.8627	+	1.86976	0.467441
ISL1	FOXP1	48i	12.7489	0.208448	17	12	31.4337	16.8627	+	2.79063	0.697658
ISL1	GATA4	48i	12.6988	0.207629	17	662	31.4337	11.0357	+	2.78675	0.696687
FOXP1	GATA6	48i	5.29449	0.279764	12	182	16.8627	11.8827	+	1.95877	0.489693
NKX3-1	GATA6	48i	5.40329	0.321417	48	182	11.185	11.8827	+	1.97702	0.494255
ISL1	GATA6	48i	26.8134	0.438409	17	182	31.4337	11.8827	+	3.54081	0.885202
EOMES	HES1	48i	1.16836	0.0211601	17	82	12.7955	1.35324	+	0.824075	0.206019
FOXP1	ISL1	48i	3.56787	0.188528	12	17	16.8627	31.4337	+	1.61739	0.404347
NKX3-1	ISL1	48i	6.36071	0.37837	48	17	11.185	31.4337	+	2.12539	0.531346
ISL1	KLF1	48i	3.53244	0.0577566	17	29	31.4337	7.27491	+	1.6091	0.402274
ISL1	LEF1	48i	4.23769	0.0692877	17	16	31.4337	18.7545	+	1.76308	0.44077
NKX3-1	LEF1	48i	2.48823	0.148014	48	16	11.185	18.7545	+	1.33028	0.33257
FOXP1	MEF2C	48i	1.81862	0.096097	12	129	16.8627	5.14067	+	1.10333	0.275833
ISL1	MEF2C	48i	10.5338	0.172232	17	129	31.4337	5.14067	+	2.60359	0.650898
ISL1	MEIS2	48i	13.2269	0.216264	17	967	31.4337	15.0855	+	2.82702	0.706756
FOXP1	MEIS2	48i	10.913	0.576651	12	967	16.8627	15.0855	+	2.63803	0.659508
NKX3-1	MEIS2	48i	11.1852	0.665358	48	967	11.185	15.0855	+	2.66209	0.665522
FOXP1	NKX3-1	48i	4.29062	0.226719	12	48	16.8627	11.185	+	1.77379	0.443447
ISL1	NKX3-1	48i	10.7202	0.175278	17	48	31.4337	11.185	+	2.62065	0.655163
FOXP1	PRRX2	48i	4.3696	0.230892	12	84	16.8627	9.28239	+	1.78956	0.447391
ISL1	PRRX2	48i	5.19758	0.0849822	17	84	31.4337	9.28239	+	1.94225	0.485563
NKX3-1	PRRX2	48i	7.58924	0.451449	48	84	11.185	9.28239	+	2.28973	0.572433
FOXP1	RARB	48i	1.64641	0.0869973	12	16	16.8627	1.62437	+	1.03621	0.259052
ISL1	RARB	48i	9.00812	0.147286	17	16	31.4337	1.62437	+	2.45252	0.613129
NKX3-1	RARB	48i	1.12517	0.0669315	48	16	11.185	1.62437	+	0.802657	0.200664
FOXC2	RFXANK	48i	1.4857	0.0391325	91	17	8.69002	1.76093	+	0.969502	0.242376
FOXP1	RFXANK	48i	4.08623	0.215919	12	17	16.8627	1.76093	+	1.73184	0.432959
ISL1	RFXANK	48i	1.23557	0.020202	17	17	31.4337	1.76093	+	0.856577	0.214144
ISL1	RXRB	48i	1.00662	0.0164586	17	17	31.4337	0.966242	+	0.74154	0.185385
FOXC2	RXRB	48i	1.17782	0.0310232	91	17	8.69002	0.966242	+	0.828714	0.207178
ISL1	GATA4	12i	2.12171	0.0662556	30	60	1.6008	7.84957	+	1.21208	0.30302
PBX3	HOXB2	12i	1.21974	0.0284353	79	19	6.99111	17.6657	+	0.84901	0.212253
RARB	ISL1	12i	1.70976	0.177617	22	30	5.60475	1.6008	+	1.0614	0.265349
ISL1	KLF1	12i	2.41749	0.075492	30	25	1.6008	9.57094	+	1.30846	0.327116
PBX3	KLF1	12i	7.14732	0.166623	79	25	6.99111	9.57094	+	2.23349	0.558373
KLF1	MEIS1	12i	2.80965	0.222909	25	470	9.57094	8.9749	+	1.42413	0.356032
PBX3	MEIS1	12i	18.2952	0.42651	79	470	6.99111	8.9749	+	3.15147	0.787868
RARB	MEIS1	12i	2.46324	0.255892	22	470	5.60475	8.9749	+	1.32262	0.330656
ISL1	MEIS1	12i	8.50405	0.26556	30	470	1.6008	8.9749	+	2.39749	0.599373
ISL1	MEIS2	12i	2.43118	0.0759195	30	557	1.6008	9.85172	+	1.31272	0.32818
PBX3	MEIS2	12i	19.1067	0.445429	79	557	6.99111	9.85172	+	3.19534	0.798834
RARB	MEIS2	12i	2.94976	0.306433	22	557	5.60475	9.85172	+	1.46258	0.365646
RARB	PBX1	12i	2.13383	0.221671	22	73	5.60475	4.73588	+	1.21621	0.304051
PBX3	PBX1	12i	2.788	0.0649957	79	73	6.99111	4.73588	+	1.41806	0.354515
KLF1	PBX3	12i	2.97573	0.236085	25	79	9.57094	6.99111	+	1.46956	0.367391
RARB	PBX3	12i	5.44767	0.565926	22	79	5.60475	6.99111	+	1.98437	0.496094
SOX12	PBX3	12i	2.61364	0.331549	62	79	3.24354	6.99111	+	1.36789	0.341972
PITX2	PRDM6	12i	2.03119	0.0373228	14	201	24.6879	9.21836	-	1.18075	0.295187
ISL1	RARB	12i	3.9085	0.122053	30	22	1.6008	5.60475	+	1.69397	0.423492
PBX3	RARB	12i	9.29079	0.216594	79	22	6.99111	5.60475	+	2.48217	0.620543
PBX3	SOX12	12i	1.78877	0.0417011	79	62	6.99111	3.24354	+	1.092	0.272999
NFE2L3	EOMES	0i	1.9684	0.120781	15	116	5.61255	2.1883	-	1.15846	0.289615
GATA3	FOXP1	0i	4.52969	0.107846	202	14	10.3228	1.03302	-	1.82084	0.455211
OVOL2	FOXP1	0i	2.21392	0.0661499	158	14	14.2212	1.03302	-	1.24307	0.310768
HAND1	FOXP1	0i	6.08747	0.0591064	33	14	41.8048	1.03302	+	2.08511	0.521277
HMGA1	FOXP1	0i	4.7719	0.0807473	23	14	78.0612	1.03302	+	1.86649	0.466622
FOXA2	FOXP1	0i	3.09433	0.0582987	163	14	16.5467	1.03302	-	1.50086	0.375215
HAND1	GATA6	0i	20.2714	0.196826	33	566	41.8048	11.6021	+	3.2553	0.813824
PRDM6	GATA6	0i	2.61129	0.100464	45	566	14.1065	11.6021	+	1.36719	0.341799
GATA3	GATA6	0i	1.17832	0.0280541	202	566	10.3228	11.6021	-	0.828956	0.207239
MEIS3	GATA6	0i	1.39519	0.080272	111	566	9.78576	11.6021	+	0.930011	0.232503
LEF1	HAND1	0i	2.12148	0.0727564	47	33	12.3523	41.8048	+	1.212	0.303
HMGA1	HAND1	0i	4.12177	0.0697461	23	33	78.0612	41.8048	+	1.73925	0.434813
PRRX1	HAND1	0i	31.3684	0.850441	14	33	19.9693	41.8048	+	3.70229	0.925573
PRDM6	HAND1	0i	13.7203	0.527857	45	33	14.1065	41.8048	+	2.86332	0.715831
HAND1	HOXB2	0i	25.3562	0.246197	33	30	41.8048	8.41953	+	3.48351	0.870878
HMGA1	HOXB2	0i	1.2899	0.0218269	23	30	78.0612	8.41953	+	0.882145	0.220536
PRRX1	HOXB2	0i	7.16771	0.194327	14	30	19.9693	8.41953	+	2.23615	0.559038
PRDM6	HOXB2	0i	11.3951	0.438402	45	30	14.1065	8.41953	+	2.68027	0.670068
LEF1	HOXB2	0i	4.49949	0.154311	47	30	12.3523	8.41953	+	1.81501	0.453753
FOXA2	LEF1	0i	1.09683	0.0206648	163	47	16.5467	12.3523	-	0.78836	0.19709
PRRX1	LEF1	0i	19.6034	0.531476	14	47	19.9693	12.3523	+	3.22132	0.80533
HMGA1	LEF1	0i	1.23034	0.0208192	23	47	78.0612	12.3523	+	0.854087	0.213522
MEIS3	LEF1	0i	1.14432	0.0658383	111	47	9.78576	12.3523	+	0.812209	0.203052
HAND1	LEF1	0i	35.0897	0.340704	33	47	41.8048	12.3523	+	3.81816	0.95454
PRDM6	LEF1	0i	6.34004	0.243919	45	47	14.1065	12.3523	+	2.12239	0.530598
NR2F2	MEIS2	0i	1.47997	0.0487762	15	642	33.2041	10.5866	-	0.967047	0.241762
PRRX1	MEIS2	0i	4.46983	0.121183	14	642	19.9693	10.5866	+	1.80926	0.452314
PRDM6	MEIS2	0i	1.03829	0.0399458	45	642	14.1065	10.5866	+	0.758211	0.189553
HAND1	MEIS2	0i	28.9077	0.28068	33	642	41.8048	10.5866	+	3.61811	0.904527
LEF1	MEIS2	0i	6.18486	0.21211	47	642	12.3523	10.5866	+	2.09964	0.52491
HMGA1	MEIS3	0i	2.21867	0.037543	23	111	78.0612	9.78576	+	1.24465	0.311161
PRRX1	MEIS3	0i	4.85793	0.131705	14	111	19.9693	9.78576	+	1.88224	0.47056
PRDM6	MEIS3	0i	2.40309	0.0924536	45	111	14.1065	9.78576	+	1.30397	0.325992
HAND1	MEIS3	0i	13.9817	0.135756	33	111	41.8048	9.78576	+	2.88207	0.720517
LEF1	MEIS3	0i	5.07429	0.174024	47	111	12.3523	9.78576	+	1.92086	0.480215
NFE2L3	MEIS3	0i	1.61813	0.099288	15	111	5.61255	9.78576	-	1.02477	0.256192
FOXA2	NFATC3	0i	2.42249	0.0456408	163	20	16.5467	2.35322	-	1.31002	0.327505
HMGA1	NFATC3	0i	1.61371	0.0273063	23	20	78.0612	2.35322	+	1.02297	0.255743
TCF7L1	NFYB	0i	1.82615	0.172304	18	25	14.3689	1.77549	-	1.10617	0.276543
HMGA1	NFYB	0i	22.7159	0.384386	23	25	78.0612	1.77549	+	3.37112	0.84278
PRRX1	PITX2	0i	1.71465	0.0464866	14	59	19.9693	7.7897	+	1.06332	0.265829
PRDM6	PITX2	0i	1.13197	0.0435498	45	59	14.1065	7.7897	+	0.806054	0.201514
HAND1	PITX2	0i	19.6045	0.19035	33	59	41.8048	7.7897	+	3.22138	0.805345
FOXA2	PITX2	0i	5.91706	0.11148	163	59	16.5467	7.7897	-	2.0592	0.514799
HAND1	PRDM6	0i	31.9384	0.310107	33	45	41.8048	14.1065	+	3.72088	0.93022
PRRX1	PRDM6	0i	6.62367	0.179577	14	45	19.9693	14.1065	+	2.16276	0.54069
LEF1	PRDM6	0i	1.30296	0.044685	47	45	12.3523	14.1065	+	0.888198	0.222049
PRDM6	PRRX1	0i	5.21625	0.200684	45	14	14.1065	19.9693	+	1.94546	0.486364
LEF1	PRRX1	0i	5.76686	0.197775	47	14	12.3523	19.9693	+	2.03582	0.508955
HAND1	PRRX1	0i	37.0946	0.360171	33	14	41.8048	19.9693	+	3.87573	0.968932
HAND1	RARB	0i	1.41674	0.0137558	33	37	41.8048	10.0132	+	0.939545	0.234886
MEIS3	SOX4	0i	1.28282	0.0738064	111	1100	9.78576	16.0042	+	0.878846	0.219712
LEF1	SOX4	0i	1.21006	0.0414993	47	1100	12.3523	16.0042	+	0.84436	0.21109
PRRX1	SOX4	0i	5.11825	0.138763	14	1100	19.9693	16.0042	+	1.92854	0.482134
HAND1	SOX4	0i	22.5217	0.218675	33	1100	41.8048	16.0042	+	3.36236	0.840591
PRDM6	SOX4	0i	1.95616	0.0752588	45	1100	14.1065	16.0042	+	1.15406	0.288515
POU5F1	ATF4	day2	15.0891	0.187995	1420	421	23.4163	7.81696	+	2.95799	0.739499
PATZ1	ATF4	day2	1.0883	0.0789014	32	421	1.29729	7.81696	+	0.784021	0.196005
MIXL1	ATF4	day2	1.04251	0.00960781	60	421	8.73451	7.81696	+	0.760416	0.190104
EOMES	ATF4	day2	4.06646	0.039875	1058	421	16.0614	7.81696	+	1.72769	0.431922
POU5F1	EOMES	day2	12.1475	0.151346	1420	1058	23.4163	16.0614	+	2.74302	0.685754
GATA6	EOMES	day2	19.3129	0.321121	68	1058	10.6505	16.0614	+	3.2062	0.80155
MIXL1	EOMES	day2	108.507	1	60	1058	8.73451	16.0614	+	5	1.25
GATA6	GATA4	day2	7.1568	0.118998	68	136	10.6505	6.83679	+	2.23473	0.558682
MIXL1	GATA4	day2	1.52572	0.0140611	60	136	8.73451	6.83679	+	0.98651	0.246628
GATA4	GATA6	day2	2.04659	0.189065	136	68	6.83679	10.6505	+	1.18614	0.296536
MIXL1	GATA6	day2	29.4131	0.271071	60	68	8.73451	10.6505	+	3.63595	0.908987
EOMES	GATA6	day2	14.8628	0.145742	1058	68	16.0614	10.6505	+	2.94292	0.735729
POU5F1	GATA6	day2	4.32834	0.0539267	1420	68	23.4163	10.6505	+	1.78135	0.445338
MEIS1	ISL1	day2	19.1646	0.942911	38	36	1.42679	2.62249	+	3.1984	0.7996
LEF1	ISL1	day2	1.36042	0.0982776	44	36	3.84309	2.62249	+	0.914438	0.22861
MEIS1	LEF1	day2	5.64687	0.277829	38	44	1.42679	3.84309	+	2.01677	0.504193
POU5F1	LEF1	day2	3.29315	0.0410292	1420	44	23.4163	3.84309	+	1.55135	0.387836
LEF1	MEIS1	day2	4.55009	0.328702	44	38	3.84309	1.42679	+	1.82476	0.456191
ELF2	MEIS1	day2	2.61954	0.330825	28	38	14.1476	1.42679	-	1.36962	0.342406
GATA4	MEIS1	day2	1.14781	0.106035	136	38	6.83679	1.42679	+	0.813939	0.203485
ISL1	MEIS1	day2	6.50102	0.349999	36	38	2.62249	1.42679	+	2.14549	0.536373
HES1	MIXL1	day2	1.83661	0.143452	25	60	4.18927	8.73451	-	1.11011	0.277527
EOMES	MIXL1	day2	101.98	1	1058	60	16.0614	8.73451	+	4.93457	1.23364
POU5F1	MIXL1	day2	8.54653	0.106481	1420	60	23.4163	8.73451	+	2.40224	0.60056
GATA6	MIXL1	day2	43.6323	0.725487	68	60	10.6505	8.73451	+	4.04437	1.01109
POU5F1	NR1H3	day2	1.57673	0.0196444	1420	20	23.4163	4.76211	+	1.0078	0.251949
HES1	PATZ1	day2	1.5024	0.117348	25	32	4.18927	1.29729	-	0.97663	0.244158
EOMES	PATZ1	day2	1.24591	0.0122171	1058	32	16.0614	1.29729	+	0.861489	0.215372
POU5F1	PATZ1	day2	8.19553	0.102108	1420	32	23.4163	1.29729	+	2.36235	0.590589
EOMES	POU5F1	day2	7.47149	0.0732641	1058	1420	16.0614	23.4163	+	2.27503	0.568759
NFE2L3	POU5F1	day2	49.9007	0.914968	91	1420	10.0608	23.4163	-	4.18429	1.04607
MIXL1	POU5F1	day2	2.07493	0.0191226	60	1420	8.73451	23.4163	+	1.196	0.299001
POU5F1B	POU5F1	day2	5.47895	0.438541	30	1420	6.29664	23.4163	-	1.98953	0.497381
ETV4	POU5F1	day2	4.7881	0.524724	50	1420	5.64941	23.4163	-	1.86947	0.467368
POU5F1	ZEB1	day2	1.60164	0.0199549	1420	38	23.4163	2.43525	+	1.01804	0.254511
LEF1	ZEB1	day2	1.59155	0.114975	44	38	3.84309	2.43525	+	1.0139	0.253476
USF2	ZEB1	day2	1.03655	0.12671	75	38	4.5311	2.43525	+	0.757304	0.189326

### Sheet: Cl3_final_table_combined
source	target	origin	importance	Normalized_importance	source_gene_count	target_gene_count	source_activity_score	target_activity_score	source_sign	line_thickness	arrow_size
ISL1	CREM	48i	1.15857	0.018943	17	40	34.7834	29.0316	+	1.03366	0.258414
GATA6	CREM	48i	3.1119	0.0642807	182	40	14.9328	29.0316	+	1.89938	0.474846
MEF2C	CREM	48i	40.3453	0.397027	129	40	12.5195	29.0316	+	5	1.25
PBX1	CREM	48i	3.22104	0.0893285	19	40	10.4528	29.0316	+	1.93458	0.483644
MEF2A	CREM	48i	9.57098	0.243365	734	40	15.8826	29.0316	+	3.16784	0.791959
GATA4	CREM	48i	3.37424	0.086746	662	40	16.7545	29.0316	+	1.98247	0.495617
MEF2C	ETV1	48i	2.35793	0.0232038	129	357	12.5195	7.42512	+	1.62727	0.406817
PBX1	ETV1	48i	4.61828	0.128078	19	357	10.4528	7.42512	+	2.31871	0.579677
MEF2A	ETV1	48i	2.0265	0.0515288	734	357	15.8826	7.42512	+	1.48767	0.371917
TCF7L2	FOXP1	48i	2.15611	0.149109	26	12	9.67898	22.7242	-	1.544	0.385999
NKX3-1	FOXP1	48i	4.78968	0.284917	48	12	11.7287	22.7242	+	2.35908	0.589769
ISL1	FOXP1	48i	12.7489	0.208448	17	12	34.7834	22.7242	+	3.52094	0.880234
GATA6	FOXP1	48i	12.6546	0.261397	182	12	14.9328	22.7242	+	3.51169	0.877923
PBX1	FOXP1	48i	10.8583	0.30113	19	12	10.4528	22.7242	+	3.32221	0.830552
MEF2C	FOXP1	48i	8.50261	0.0836718	129	12	12.5195	22.7242	+	3.02471	0.756177
MEF2C	GATA4	48i	21.6918	0.213463	129	662	12.5195	16.7545	+	4.19403	1.04851
MEF2A	GATA4	48i	5.6327	0.143225	734	662	15.8826	16.7545	+	2.54169	0.635422
ISL1	GATA4	48i	12.6988	0.207629	17	662	34.7834	16.7545	+	3.51603	0.879008
CREM	GATA4	48i	3.2653	0.0902988	40	662	29.0316	16.7545	+	1.94859	0.487147
GATA6	GATA4	48i	16.7411	0.345811	182	662	14.9328	16.7545	+	3.8634	0.965851
FOXP1	GATA6	48i	5.29449	0.279764	12	182	22.7242	14.9328	+	2.47138	0.617845
MEF2C	GATA6	48i	16.4143	0.161529	129	182	12.5195	14.9328	+	3.83843	0.959606
HMGA1	GATA6	48i	1.84282	0.0258506	44	182	16.7287	14.9328	-	1.40356	0.350889
KLF1	GATA6	48i	1.92164	0.290644	29	182	11.0612	14.9328	+	1.4403	0.360074
CREM	GATA6	48i	1.34925	0.0373123	40	182	29.0316	14.9328	+	1.14738	0.286844
NKX3-1	GATA6	48i	5.40329	0.321417	48	182	11.7287	14.9328	+	2.4944	0.623601
ISL1	GATA6	48i	26.8134	0.438409	17	182	34.7834	14.9328	+	4.46743	1.11686
MEF2A	GATA6	48i	3.1799	0.0808567	734	182	15.8826	14.9328	+	1.92142	0.480354
GATA4	GATA6	48i	17.1383	0.440596	662	182	16.7545	14.9328	+	3.89314	0.973286
PBX1	GATA6	48i	6.8904	0.19109	19	182	10.4528	14.9328	+	2.77495	0.693737
GATA4	ISL1	48i	8.92978	0.22957	662	17	16.7545	34.7834	+	3.08378	0.770944
FOXP1	ISL1	48i	3.56787	0.188528	12	17	22.7242	34.7834	+	2.04066	0.510164
TCF4	ISL1	48i	1.3894	0.0664304	24	17	12.5262	34.7834	-	1.17014	0.292535
GATA3	ISL1	48i	13.0134	0.40625	11	17	9.70298	34.7834	-	3.54654	0.886635
NKX3-1	ISL1	48i	6.36071	0.37837	48	17	11.7287	34.7834	+	2.68159	0.670398
GATA6	ISL1	48i	30.9884	0.640109	182	17	14.9328	34.7834	+	4.65531	1.16383
MEF2C	ISL1	48i	5.17707	0.0509461	129	17	12.5195	34.7834	+	2.44608	0.611521
TCF4	KLF1	48i	1.23286	0.0589458	24	29	12.5262	11.0612	-	1.07911	0.269779
GATA4	KLF1	48i	1.80685	0.0464511	662	29	16.7545	11.0612	+	1.38645	0.346613
MEF2C	KLF1	48i	5.85108	0.0575789	129	29	12.5195	11.0612	+	2.58521	0.646302
GATA6	KLF1	48i	15.0232	0.310325	182	29	14.9328	11.0612	+	3.72658	0.931646
ISL1	KLF1	48i	3.53244	0.0577566	17	29	34.7834	11.0612	+	2.03019	0.507549
ISL1	MEF2A	48i	1.75963	0.0287706	17	734	34.7834	15.8826	+	1.36366	0.340915
GATA6	MEF2A	48i	17.6821	0.365249	182	734	14.9328	15.8826	+	3.93283	0.983208
GATA4	MEF2A	48i	8.82247	0.226811	662	734	16.7545	15.8826	+	3.06918	0.767295
PBX1	MEF2A	48i	8.36992	0.232121	19	734	10.4528	15.8826	+	3.00582	0.751454
CREM	MEF2A	48i	8.56902	0.236968	40	734	29.0316	15.8826	+	3.03406	0.758515
MEF2C	MEF2A	48i	35.9419	0.353694	129	734	12.5195	15.8826	+	4.84872	1.21218
GATA3	MEF2C	48i	1.11778	0.0348945	11	129	9.70298	12.5195	-	1.00803	0.252007
FOXP1	MEF2C	48i	1.81862	0.096097	12	129	22.7242	12.5195	+	1.39207	0.348018
HMGA1	MEF2C	48i	1.91733	0.0268959	44	129	16.7287	12.5195	-	1.43832	0.359579
GATA4	MEF2C	48i	13.3471	0.343133	662	129	16.7545	12.5195	+	3.57816	0.894539
CREM	MEF2C	48i	36.161	1	40	129	29.0316	12.5195	+	4.85666	1.21417
PBX1	MEF2C	48i	10.0818	0.279597	19	129	10.4528	12.5195	+	3.23124	0.807809
MEF2A	MEF2C	48i	15.3238	0.389644	734	129	15.8826	12.5195	+	3.75155	0.937887
ETV1	MEF2C	48i	1.0318	0.13784	357	129	7.42512	12.5195	+	0.952354	0.238088
ISL1	MEF2C	48i	10.5338	0.172232	17	129	34.7834	12.5195	+	3.28494	0.821236
GATA6	MEF2C	48i	10.38	0.214413	182	129	14.9328	12.5195	+	3.2669	0.816726
FOXP1	NKX3-1	48i	4.29062	0.226719	12	48	22.7242	11.7287	+	2.23798	0.559496
MEF2C	NKX3-1	48i	4.62985	0.045561	129	48	12.5195	11.7287	+	2.32147	0.580367
ISL1	NKX3-1	48i	10.7202	0.175278	17	48	34.7834	11.7287	+	3.30647	0.826618
PBX1	NKX3-1	48i	1.57794	0.0437608	19	48	10.4528	11.7287	+	1.27217	0.318042
ETV1	NKX3-1	48i	1.26115	0.168479	357	48	7.42512	11.7287	+	1.09603	0.274006
GATA6	NKX3-1	48i	8.75675	0.180883	182	48	14.9328	11.7287	+	3.06016	0.765041
MEF2A	PBX1	48i	9.62732	0.244798	734	19	15.8826	10.4528	+	3.17498	0.793745
CREM	PBX1	48i	3.896	0.10774	40	19	29.0316	10.4528	+	2.13385	0.533462
MEF2C	PBX1	48i	26.1641	0.257474	129	19	12.5195	10.4528	+	4.4357	1.10892
FOXP1	PBX1	48i	4.28907	0.226637	12	19	22.7242	10.4528	+	2.23759	0.559397
GATA6	PBX1	48i	8.7673	0.181101	182	19	14.9328	10.4528	+	3.06161	0.765403
MEF2C	ZNF467	48i	3.95295	0.0388998	129	79	12.5195	4.37792	+	2.14938	0.537346
FOXP1	ZNF467	48i	2.57536	0.136084	12	79	22.7242	4.37792	+	1.71155	0.427888
MEF2A	ZNF467	48i	1.40654	0.0357646	734	79	15.8826	4.37792	+	1.17974	0.294935
PBX1	ZNF467	48i	1.552	0.0430414	19	79	10.4528	4.37792	+	1.25858	0.314645
ISL1	GATA4	12i	2.12171	0.0662556	30	60	2.42217	11.0955	+	1.52928	0.382319
TBX5	GATA4	12i	8.03868	0.535772	34	60	12.7034	11.0955	+	2.95747	0.739366
ISL1	GATA5	12i	1.09972	0.0343414	30	74	2.42217	1.45676	+	0.996522	0.24913
PBX3	HLTF	12i	1.48635	0.0346508	79	47	7.71352	1.19141	+	1.22357	0.305892
ISL1	HLTF	12i	2.90823	0.0908165	30	47	2.42217	1.19141	+	1.83114	0.457785
PKNOX2	ISL1	12i	2.18317	0.204458	20	30	1.41019	2.42217	+	1.55547	0.388867
RARB	ISL1	12i	1.70976	0.177617	22	30	8.11857	2.42217	+	1.33916	0.33479
ISL1	KLF1	12i	2.41749	0.075492	30	25	2.42217	14.3697	+	1.65089	0.412722
PBX3	KLF1	12i	7.14732	0.166623	79	25	7.71352	14.3697	+	2.81799	0.704498
KLF1	MEIS1	12i	2.80965	0.222909	25	470	14.3697	11.1024	+	1.79682	0.449205
PBX3	MEIS1	12i	18.2952	0.42651	79	470	7.71352	11.1024	+	3.9762	0.994051
RARB	MEIS1	12i	2.46324	0.255892	22	470	8.11857	11.1024	+	1.66875	0.417188
ISL1	MEIS1	12i	8.50405	0.26556	30	470	2.42217	11.1024	+	3.02491	0.756227
RARB	PBX1	12i	2.13383	0.221671	22	73	8.11857	7.25679	+	1.53448	0.383621
PBX3	PBX1	12i	2.788	0.0649957	79	73	7.71352	7.25679	+	1.78916	0.44729
KLF1	PBX3	12i	2.97573	0.236085	25	79	14.3697	7.71352	+	1.85414	0.463536
RARB	PBX3	12i	5.44767	0.565926	22	79	8.11857	7.71352	+	2.50368	0.62592
ISL1	RARB	12i	3.9085	0.122053	30	22	2.42217	8.11857	+	2.13727	0.534319
PBX3	RARB	12i	9.29079	0.216594	79	22	7.71352	8.11857	+	3.13175	0.782938
PBX3	TBX5	12i	2.20872	0.0514913	79	34	7.71352	12.7034	+	1.56621	0.391552
HOXB2	CREM	0i	1.74597	0.0633918	30	20	9.93836	5.65659	+	1.35699	0.339248
TFAP2A	ELF3	0i	7.8539	0.18583	32	25	17.1542	1.0102	-	2.92972	0.732429
CREM	ELF3	0i	2.14005	0.26027	20	25	5.65659	1.0102	+	1.53715	0.384286
ISL1	FOXP1	0i	15.5952	0.670137	12	14	13.3877	0.847159	+	3.7737	0.943426
ISL1	GATA3	0i	14.4901	0.622648	12	111	13.3877	3.84416	+	3.68112	0.920281
TFAP2A	GATA4	0i	6.02325	0.142515	32	105	17.1542	10.3172	-	2.61855	0.654637
PBX3	GATA4	0i	4.3671	0.171645	14	105	7.8395	10.3172	+	2.25726	0.564316
ISL1	GATA4	0i	8.05251	0.346022	12	105	13.3877	10.3172	+	2.95952	0.73988
ISL1	GATA5	0i	2.60712	0.11203	12	30	13.3877	2.51969	+	1.72343	0.430859
HOXB2	GATA5	0i	1.18384	0.0429823	30	30	9.93836	2.51969	+	1.04929	0.262323
ISL1	RARB	0i	1.22857	0.0527925	12	37	13.3877	12.0424	+	1.07653	0.269133
HOXB2	RARB	0i	2.44497	0.0887711	30	37	9.93836	12.0424	+	1.66165	0.415412
TFAP2A	ZNF580	0i	1.2996	0.0307496	32	83	17.1542	1.56345	-	1.11868	0.27967
ISL1	ZNF580	0i	8.3266	0.3578	12	83	13.3877	1.56345	+	2.99959	0.749898

### Sheet: Cl5_final_table_combined
source	target	origin	importance	Normalized_importance	source_gene_count	target_gene_count	source_activity_score	target_activity_score	source_sign	line_thickness	arrow_size
HOXB4	CEBPD	48i	1.13221	0.0414681	14	58	13.7603	15.5517	+	1.04003	0.260008
MSX1	CEBPD	48i	2.17978	0.0434029	198	58	12.6588	15.5517	+	1.589	0.397249
TFE3	CEBPD	48i	2.05962	0.139321	11	58	6.72249	15.5517	+	1.53608	0.384021
MSX1	HOXB4	48i	6.26377	0.124722	198	14	12.6588	13.7603	+	2.72371	0.680927
ZNF281	HOXB4	48i	1.10899	0.0831429	15	14	9.91216	13.7603	-	1.02499	0.256249
HOXB4	MSX1	48i	4.16588	0.152579	14	198	13.7603	12.6588	+	2.25555	0.563888
FOSL2	MSX1	48i	2.79445	0.133855	215	198	9.00576	12.6588	+	1.83175	0.457937
CEBPD	MSX1	48i	1.26324	0.0491612	58	198	15.5517	12.6588	+	1.12195	0.280488
FOSL2	CEBPD	12i	3.82849	0.257073	54	98	7.81843	15.1921	+	2.16278	0.540695
CEBPD	FOSL2	12i	10.1748	0.22651	98	54	15.1921	7.81843	+	3.31541	0.828852
HOXB1	FOXF1	12i	3.01362	0.0390596	32	17	31.6091	9.46766	+	1.90888	0.477221
FOSL2	FOXF1	12i	1.72573	0.115878	54	17	7.81843	9.46766	+	1.37736	0.34434
HMGA1	BCL11A	0i	5.6485	0.0955806	23	11	72.9924	1.04378	+	2.60213	0.650533
PARP1	BCL11A	0i	1.52336	0.0470329	18	11	3.72907	1.04378	-	1.27139	0.317848
LEF1	CEBPD	0i	1.71233	0.0587245	47	41	12.1069	14.4513	+	1.37059	0.342647
KLF5	CEBPD	0i	2.03844	0.259522	58	41	13.5331	14.4513	+	1.52654	0.381635
FOSL2	CEBPD	0i	10.3671	0.705783	41	41	4.99535	14.4513	+	3.33884	0.83471
PITX2	CEBPD	0i	1.8906	0.0359575	59	41	12.229	14.4513	+	1.45802	0.364506
PRDM6	CEBPD	0i	6.14792	0.236527	45	41	19.3047	14.4513	+	2.70162	0.675406
HAND1	CEBPD	0i	35.6562	0.346204	33	41	58.3502	14.4513	+	4.94713	1.23678
PITX2	FOSL2	0i	3.4541	0.065694	59	41	12.229	4.99535	+	2.05192	0.512979
HAND1	FOSL2	0i	33.3003	0.32333	33	41	58.3502	4.99535	+	4.85588	1.21397
PARP1	FOSL2	0i	2.09178	0.0645825	18	41	3.72907	4.99535	-	1.55045	0.387611
LEF1	FOSL2	0i	2.76163	0.0947103	47	41	12.1069	4.99535	+	1.81981	0.454953
PRRX1	FOSL2	0i	1.74064	0.047191	14	41	28.4742	4.99535	+	1.38485	0.346212
CEBPD	FOSL2	0i	18.5029	0.363668	41	41	14.4513	4.99535	+	4.08036	1.02009
CEBPD	HAND1	0i	33.5818	0.660038	41	33	14.4513	58.3502	+	4.86711	1.21678
LEF1	HAND1	0i	2.12148	0.0727564	47	33	12.1069	58.3502	+	1.56358	0.390894
HMGA1	HAND1	0i	4.12177	0.0697461	23	33	72.9924	58.3502	+	2.24377	0.560943
FOSL2	HAND1	0i	7.11953	0.48469	41	33	4.99535	58.3502	+	2.87669	0.719172
PITX2	HAND1	0i	4.01313	0.0763263	59	33	12.229	58.3502	+	2.21432	0.553581
PRRX1	HAND1	0i	31.3684	0.850441	14	33	28.4742	58.3502	+	4.77625	1.19406
PRDM6	HAND1	0i	13.7203	0.527857	45	33	19.3047	58.3502	+	3.69392	0.923479
PARP1	HMGA1	0i	9.95792	0.307445	18	23	3.72907	72.9924	-	3.28848	0.82212
CEBPD	KLF5	0i	2.95538	0.058087	41	58	14.4513	13.5331	+	1.8888	0.472201
PITX2	KLF5	0i	1.68895	0.0321224	59	58	12.229	13.5331	+	1.3587	0.339674
FOSL2	LEF1	0i	1.7186	0.117	41	47	4.99535	12.1069	+	1.37376	0.34344
PRRX1	LEF1	0i	19.6034	0.531476	14	47	28.4742	12.1069	+	4.15576	1.03894
HMGA1	LEF1	0i	1.23034	0.0208192	23	47	72.9924	12.1069	+	1.10184	0.27546
HAND1	LEF1	0i	35.0897	0.340704	33	47	58.3502	12.1069	+	4.92573	1.23143
PRDM6	LEF1	0i	6.34004	0.243919	45	47	19.3047	12.1069	+	2.73806	0.684514
CEBPD	LEF1	0i	5.0976	0.100192	41	47	14.4513	12.1069	+	2.48332	0.620831
PRRX1	PITX2	0i	1.71465	0.0464866	14	59	28.4742	12.229	+	1.37176	0.342941
PRDM6	PITX2	0i	1.13197	0.0435498	45	59	19.3047	12.229	+	1.03987	0.259969
HAND1	PITX2	0i	19.6045	0.19035	33	59	58.3502	12.229	+	4.15584	1.03896
FOSL2	PITX2	0i	3.20345	0.218088	41	59	4.99535	12.229	+	1.97236	0.49309
CEBPD	PITX2	0i	4.90684	0.0964424	41	59	14.4513	12.229	+	2.43966	0.609916
HAND1	PRDM6	0i	31.9384	0.310107	33	45	58.3502	19.3047	+	4.80023	1.20006
PITX2	PRDM6	0i	1.07396	0.0204258	59	45	12.229	19.3047	+	1.00198	0.250496
PRRX1	PRDM6	0i	6.62367	0.179577	14	45	28.4742	19.3047	+	2.79013	0.697533
LEF1	PRDM6	0i	1.30296	0.044685	47	45	12.1069	19.3047	+	1.14585	0.286462
CEBPD	PRDM6	0i	7.80695	0.153443	41	45	14.4513	19.3047	+	2.98832	0.74708
PRDM6	PRRX1	0i	5.21625	0.200684	45	14	19.3047	28.4742	+	2.50979	0.627449
LEF1	PRRX1	0i	5.76686	0.197775	47	14	12.1069	28.4742	+	2.62637	0.656593
HAND1	PRRX1	0i	37.0946	0.360171	33	14	58.3502	28.4742	+	5	1.25
